# Presymptomatic Targeted Circuit Manipulation for Ameliorating Huntington’s Disease Pathogenesis

**DOI:** 10.1101/2024.07.24.604946

**Authors:** Ebenezer C. Ikefuama, Ashley N. Slaviero, Raegan Schalau, Madison Gott, Maya O. Tree, Gary L. Dunbar, Julien Rossignol, Ute Hochgeschwender

## Abstract

Early stages of Huntington’s disease (HD) before the onset of motor and cognitive symptoms are characterized by imbalanced excitatory and inhibitory output from the cortex to striatal and subcortical structures. The window before the onset of symptoms presents an opportunity to adjust the firing rate within microcircuits with the goal of restoring the impaired E/I balance, thereby preventing or slowing down disease progression. Here, we investigated the effect of presymptomatic cell-type specific manipulation of activity of pyramidal neurons and parvalbumin interneurons in the M1 motor cortex on disease progression in the R6/2 HD mouse model. Our results show that dampening excitation of Emx1 pyramidal neurons or increasing activity of parvalbumin interneurons once daily for 3 weeks during the pre-symptomatic phase alleviated HD-related motor coordination dysfunction. Cell-type-specific modulation to normalize the net output of the cortex is a potential therapeutic avenue for HD and other neurodegenerative disorders.

**Highlights:** Cortical excitatory pyramidal neurons and inhibitory parvalbumin interneurons are affected in Huntington’s disease

Repeated bioluminescence-mediated opto-chemogenetic inhibition/excitation of affected cell types in the motor cortex improved motor coordination and inter-limb gait parameters in HD mice

Early manipulation of select microcircuits before the onset of symptoms presents an avenue to slow HD disease progression
