## Supplementary Table 2 for "Presymptomatic Targeted Circuit Manipulation for Ameliorating Huntington’s Disease Pathogenesis"

### Sheet: S2
Parameter		Tukey's multiple comparisons test	Mean Diff.	95.00% CI of diff.	Below threshold?	Summary	Adjusted P Value
Run_Average_Speed_(cm/s)		Wildtype vs. R6/2 - untreated	13.3	6.316 to 20.29	Yes	****	<0.0001
StepSequence_NumberOfPatterns		Wildtype vs. R6/2 - untreated	-1.2	-2.263 to -0.1371	Yes	*	0.0212
Step Sequence - CB (%)		Wildtype vs. R6/2 - untreated	21.5	7.734 to 35.27	Yes	***	0.0007
Step Sequence - AA (%)		Wildtype vs. R6/2 - untreated	18.71	7.142 to 30.27	Yes	***	0.0004
Step Sequence - AB (%)		Wildtype vs. R6/2 - untreated	-46.29	-65.04 to -27.54	Yes	****	<0.0001
OtherStatistics_Cadence		Wildtype vs. R6/2 - untreated	4.817	1.674 to 7.959	Yes	***	0.0009
PhaseDispersions_LF->RH_CStat_Mean		Wildtype vs. R6/2 - untreated	39.22	11.57 to 66.86	Yes	**	0.0024
PhaseDispersions_RF->RH_Mean		Wildtype vs. R6/2 - untreated	-6.231	-11.51 to -0.9484	Yes	*	0.0148
PhaseDispersions_RF->RH_CStat_Mean		Wildtype vs. R6/2 - untreated	-9.816	-14.59 to -5.041	Yes	****	<0.0001
PhaseDispersions_LF->LH_Mean		Wildtype vs. R6/2 - untreated	-8.32	-13.79 to -2.852	Yes	**	0.001
PhaseDispersions_LF->LH_CStat_Mean		Wildtype vs. R6/2 - untreated	-8.808	-13.54 to -4.072	Yes	****	<0.0001
Couplings_RF->LH_Mean		Wildtype vs. R6/2 - untreated	40.02	16.20 to 63.83	Yes	***	0.0003
Couplings_LF->RH_Mean		Wildtype vs. R6/2 - untreated	26.67	3.973 to 49.37	Yes	*	0.0153
Couplings_LF->RH_CStat_Mean		Wildtype vs. R6/2 - untreated	41.7	12.64 to 70.76	Yes	**	0.0021
Couplings_LH->RF_Mean		Wildtype vs. R6/2 - untreated	10.38	1.666 to 19.09	Yes	*	0.0136
Couplings_LH->RF_CStat_Mean		Wildtype vs. R6/2 - untreated	-25.28	-49.75 to -0.8061	Yes	*	0.0405
Couplings_RH->LF_CStat_Mean		Wildtype vs. R6/2 - untreated	-44.97	-69.05 to -20.89	Yes	****	<0.0001
Couplings_RF->RH_Mean		Wildtype vs. R6/2 - untreated	-8.65	-13.47 to -3.826	Yes	****	<0.0001
Couplings_RF->RH_CStat_Mean		Wildtype vs. R6/2 - untreated	-9.855	-14.64 to -5.072	Yes	****	<0.0001
Couplings_LF->LH_Mean		Wildtype vs. R6/2 - untreated	-9.156	-13.93 to -4.379	Yes	****	<0.0001
Couplings_LF->LH_CStat_Mean		Wildtype vs. R6/2 - untreated	-9.339	-14.07 to -4.603	Yes	****	<0.0001
Couplings_RH->RF_CStat_Mean		Wildtype vs. R6/2 - untreated	9.098	3.961 to 14.23	Yes	***	0.0001
Couplings_LH->LF_Mean		Wildtype vs. R6/2 - untreated	8.171	2.829 to 13.51	Yes	***	0.0009
Couplings_LH->LF_CStat_Mean		Wildtype vs. R6/2 - untreated	8.591	2.712 to 14.47	Yes	**	0.0017
Support_Diagonal_(%)		Wildtype vs. R6/2 - untreated	24.15	11.78 to 36.52	Yes	****	<0.0001
Support_Lateral_(%)		Wildtype vs. R6/2 - untreated	-2.782	-5.359 to -0.2043	Yes	*	0.0298
Support_Three_(%)		Wildtype vs. R6/2 - untreated	-20.3	-29.54 to -11.06	Yes	****	<0.0001
Stand	Forelimb	Wildtype vs. R6/2 - untreated	-0.09359	-0.1792 to -0.007935	Yes	*	0.0265
	Hindlimbs	Wildtype vs. R6/2 - untreated	-0.09155	-0.1772 to -0.005893	Yes	*	0.0313
Stand Index	Forelimb	Wildtype vs. R6/2 - untreated	-3.924	-6.692 to -1.155	Yes	**	0.002
	Hindlimbs	Wildtype vs. R6/2 - untreated	-4.756	-7.525 to -1.988	Yes	***	0.0001
Max Contact Max Intensity	Hindlimbs	Wildtype vs. R6/2 - untreated	13.95	0.4094 to 27.49	Yes	*	0.0409
Print Width	Forelimb	Wildtype vs. R6/2 - untreated	0.112	0.01072 to 0.2133	Yes	*	0.0241
Max Intensity At	Forelimb	Wildtype vs. R6/2 - untreated	-8.722	-16.41 to -1.032	Yes	*	0.0196
Swing Speed	Forelimb	Wildtype vs. R6/2 - untreated	22.24	9.472 to 35.01	Yes	****	<0.0001
	Hindlimbs	Wildtype vs. R6/2 - untreated	21.91	9.142 to 34.68	Yes	***	0.0001
Stride Length	Forelimb	Wildtype vs. R6/2 - untreated	1.576	0.7208 to 2.431	Yes	****	<0.0001
	Hindlimbs	Wildtype vs. R6/2 - untreated	1.537	0.6815 to 2.392	Yes	****	<0.0001
Step Cycle	Forelimb	Wildtype vs. R6/2 - untreated	-0.09282	-0.1817 to -0.003983	Yes	*	0.037
	Hindlimbs	Wildtype vs. R6/2 - untreated	-0.1021	-0.1909 to -0.01323	Yes	*	0.0176
Duty Cycle	Forelimb	Wildtype vs. R6/2 - untreated	-7.167	-12.25 to -2.081	Yes	**	0.0021
	Hindlimbs	Wildtype vs. R6/2 - untreated	-6.994	-12.08 to -1.909	Yes	**	0.0028
Single Stance	Forelimb	Wildtype vs. R6/2 - untreated	-0.01921	-0.03681 to -0.001620	Yes	*	0.0266
Terminal Dual Stance	Hindlimbs	Wildtype vs. R6/2 - untreated	-0.03962	-0.07649 to -0.002746	Yes	*	0.0301
Body Speed	Forelimb	Wildtype vs. R6/2 - untreated	13.25	6.664 to 19.84	Yes	****	<0.0001
	Hindlimbs	Wildtype vs. R6/2 - untreated	12.48	5.893 to 19.07	Yes	****	<0.0001
