## Supplementary Table 3 for "Presymptomatic Targeted Circuit Manipulation for Ameliorating Huntington’s Disease Pathogenesis"

### Sheet: S3
Parameter		Tukey's multiple comparisons test	Mean Diff.	95.00% CI of diff.	Below threshold?	Summary	Adjusted P Value
Run_Average_Speed_(cm/s)		Wildtype vs. R6/2 - untreated	13.3	6.316 to 20.29	Yes	****	<0.0001
		Wildtype vs. Emx- Inh - hCTZ	15.66	9.073 to 22.25	Yes	****	<0.0001
		Wildtype vs. Pv - Exc - hCTZ	16.8	9.809 to 23.79	Yes	****	<0.0001
		R6/2 - untreated vs. Emx- Inh - hCTZ	2.357	-4.632 to 9.346	No	ns	0.8068
		R6/2 - untreated vs. Pv - Exc - hCTZ	3.493	-3.874 to 10.86	No	ns	0.5923
		Emx- Inh - hCTZ vs. Pv - Exc - hCTZ	1.136	-5.853 to 8.124	No	ns	0.9727
StepSequence_NumberOfPatterns		Wildtype vs. R6/2 - untreated	-1.2	-2.263 to -0.1371	Yes	*	0.0212
		Wildtype vs. Emx- Inh - hCTZ	-1.644	-2.647 to -0.6424	Yes	***	0.0004
		Wildtype vs. Pv - Exc - hCTZ	-1.506	-2.568 to -0.4427	Yes	**	0.0024
		R6/2 - untreated vs. Emx- Inh - hCTZ	-0.4444	-1.507 to 0.6184	No	ns	0.6843
		R6/2 - untreated vs. Pv - Exc - hCTZ	-0.3056	-1.426 to 0.8148	No	ns	0.8867
		Emx- Inh - hCTZ vs. Pv - Exc - hCTZ	0.1389	-0.9240 to 1.202	No	ns	0.9854
Step Sequence - CB (%)		Wildtype vs. R6/2 - untreated	21.5	7.734 to 35.27	Yes	***	0.0007
		Wildtype vs. Emx- Inh - hCTZ	10.54	-2.434 to 23.52	No	ns	0.1489
		Wildtype vs. Pv - Exc - hCTZ	9.702	-4.064 to 23.47	No	ns	0.2526
		R6/2 - untreated vs. Emx- Inh - hCTZ	-10.96	-24.72 to 2.811	No	ns	0.1624
		R6/2 - untreated vs. Pv - Exc - hCTZ	-11.8	-26.31 to 2.712	No	ns	0.1484
		Emx- Inh - hCTZ vs. Pv - Exc - hCTZ	-0.8431	-14.61 to 12.92	No	ns	0.9984
Step Sequence - AA (%)		Wildtype vs. R6/2 - untreated	18.71	7.142 to 30.27	Yes	***	0.0004
		Wildtype vs. Emx- Inh - hCTZ	15	4.094 to 25.90	Yes	**	0.0033
		Wildtype vs. Pv - Exc - hCTZ	15.01	3.448 to 26.57	Yes	**	0.0061
		R6/2 - untreated vs. Emx- Inh - hCTZ	-3.709	-15.27 to 7.853	No	ns	0.829
		R6/2 - untreated vs. Pv - Exc - hCTZ	-3.694	-15.88 to 8.494	No	ns	0.8516
		Emx- Inh - hCTZ vs. Pv - Exc - hCTZ	0.01555	-11.55 to 11.58	No	ns	>0.9999
Step Sequence - AB (%)		Wildtype vs. R6/2 - untreated	-46.29	-65.04 to -27.54	Yes	****	<0.0001
		Wildtype vs. Emx- Inh - hCTZ	-19.32	-36.99 to -1.640	Yes	*	0.0272
		Wildtype vs. Pv - Exc - hCTZ	-17.04	-35.79 to 1.713	No	ns	0.0873
		R6/2 - untreated vs. Emx- Inh - hCTZ	26.97	8.220 to 45.72	Yes	**	0.002
		R6/2 - untreated vs. Pv - Exc - hCTZ	29.25	9.486 to 49.01	Yes	**	0.0014
		Emx- Inh - hCTZ vs. Pv - Exc - hCTZ	2.28	-16.47 to 21.03	No	ns	0.9882
OtherStatistics_Cadence		Wildtype vs. R6/2 - untreated	4.817	1.674 to 7.959	Yes	***	0.0009
		Wildtype vs. Emx- Inh - hCTZ	5.944	2.981 to 8.907	Yes	****	<0.0001
		Wildtype vs. Pv - Exc - hCTZ	6.341	3.199 to 9.484	Yes	****	<0.0001
		R6/2 - untreated vs. Emx- Inh - hCTZ	1.128	-2.015 to 4.270	No	ns	0.7761
		R6/2 - untreated vs. Pv - Exc - hCTZ	1.525	-1.788 to 4.837	No	ns	0.6152
		Emx- Inh - hCTZ vs. Pv - Exc - hCTZ	0.3971	-2.746 to 3.540	No	ns	0.9868
PhaseDispersions_LF->RH_CStat_Mean		Wildtype vs. R6/2 - untreated	39.22	11.57 to 66.86	Yes	**	0.0024
		Wildtype vs. Emx- Inh - hCTZ	23.01	-3.056 to 49.07	No	ns	0.1013
		Wildtype vs. Pv - Exc - hCTZ	26	-1.641 to 53.65	No	ns	0.0722
		R6/2 - untreated vs. Emx- Inh - hCTZ	-16.21	-43.85 to 11.44	No	ns	0.4114
		R6/2 - untreated vs. Pv - Exc - hCTZ	-13.21	-42.35 to 15.93	No	ns	0.6265
		Emx- Inh - hCTZ vs. Pv - Exc - hCTZ	2.996	-24.65 to 30.64	No	ns	0.9916
PhaseDispersions_RF->RH_Mean		Wildtype vs. R6/2 - untreated	-6.231	-11.51 to -0.9484	Yes	*	0.0148
		Wildtype vs. Emx- Inh - hCTZ	1.433	-3.548 to 6.413	No	ns	0.87
		Wildtype vs. Pv - Exc - hCTZ	1.179	-4.103 to 6.462	No	ns	0.9337
		R6/2 - untreated vs. Emx- Inh - hCTZ	7.664	2.381 to 12.95	Yes	**	0.0018
		R6/2 - untreated vs. Pv - Exc - hCTZ	7.41	1.842 to 12.98	Yes	**	0.0048
		Emx- Inh - hCTZ vs. Pv - Exc - hCTZ	-0.2536	-5.536 to 5.029	No	ns	0.9992
PhaseDispersions_RF->RH_CStat_Mean		Wildtype vs. R6/2 - untreated	-9.816	-14.59 to -5.041	Yes	****	<0.0001
		Wildtype vs. Emx- Inh - hCTZ	-3.046	-7.548 to 1.457	No	ns	0.2864
		Wildtype vs. Pv - Exc - hCTZ	-4.051	-8.826 to 0.7250	No	ns	0.1229
		R6/2 - untreated vs. Emx- Inh - hCTZ	6.77	1.995 to 11.55	Yes	**	0.0024
		R6/2 - untreated vs. Pv - Exc - hCTZ	5.766	0.7317 to 10.80	Yes	*	0.0189
		Emx- Inh - hCTZ vs. Pv - Exc - hCTZ	-1.005	-5.780 to 3.771	No	ns	0.9436
PhaseDispersions_LF->LH_Mean		Wildtype vs. R6/2 - untreated	-8.32	-13.79 to -2.852	Yes	**	0.001
		Wildtype vs. Emx- Inh - hCTZ	-0.6963	-5.852 to 4.459	No	ns	0.984
		Wildtype vs. Pv - Exc - hCTZ	3.255	-2.214 to 8.723	No	ns	0.3981
		R6/2 - untreated vs. Emx- Inh - hCTZ	7.624	2.155 to 13.09	Yes	**	0.0029
		R6/2 - untreated vs. Pv - Exc - hCTZ	11.57	5.811 to 17.34	Yes	****	<0.0001
		Emx- Inh - hCTZ vs. Pv - Exc - hCTZ	3.951	-1.517 to 9.419	No	ns	0.2328
PhaseDispersions_LF->LH_CStat_Mean		Wildtype vs. R6/2 - untreated	-8.808	-13.54 to -4.072	Yes	****	<0.0001
		Wildtype vs. Emx- Inh - hCTZ	-3.106	-7.572 to 1.360	No	ns	0.2633
		Wildtype vs. Pv - Exc - hCTZ	-1.095	-5.832 to 3.641	No	ns	0.927
		R6/2 - untreated vs. Emx- Inh - hCTZ	5.702	0.9657 to 10.44	Yes	*	0.0124
		R6/2 - untreated vs. Pv - Exc - hCTZ	7.713	2.720 to 12.71	Yes	***	0.0008
		Emx- Inh - hCTZ vs. Pv - Exc - hCTZ	2.011	-2.726 to 6.747	No	ns	0.6741
Couplings_RF->LH_Mean		Wildtype vs. R6/2 - untreated	40.02	16.20 to 63.83	Yes	***	0.0003
		Wildtype vs. Emx- Inh - hCTZ	23.21	0.7569 to 45.66	Yes	*	0.0403
		Wildtype vs. Pv - Exc - hCTZ	29.43	5.615 to 53.25	Yes	**	0.0098
		R6/2 - untreated vs. Emx- Inh - hCTZ	-16.81	-40.62 to 7.009	No	ns	0.2516
		R6/2 - untreated vs. Pv - Exc - hCTZ	-10.59	-35.69 to 14.52	No	ns	0.6787
		Emx- Inh - hCTZ vs. Pv - Exc - hCTZ	6.221	-17.59 to 30.04	No	ns	0.8988
Couplings_LF->RH_Mean		Wildtype vs. R6/2 - untreated	26.67	3.973 to 49.37	Yes	*	0.0153
		Wildtype vs. Emx- Inh - hCTZ	26.44	5.039 to 47.83	Yes	**	0.0098
		Wildtype vs. Pv - Exc - hCTZ	27.67	4.970 to 50.36	Yes	*	0.0111
		R6/2 - untreated vs. Emx- Inh - hCTZ	-0.2328	-22.93 to 22.46	No	ns	>0.9999
		R6/2 - untreated vs. Pv - Exc - hCTZ	0.9967	-22.93 to 24.92	No	ns	0.9995
		Emx- Inh - hCTZ vs. Pv - Exc - hCTZ	1.229	-21.47 to 23.93	No	ns	0.9989
Couplings_LF->RH_CStat_Mean		Wildtype vs. R6/2 - untreated	41.7	12.64 to 70.76	Yes	**	0.0021
		Wildtype vs. Emx- Inh - hCTZ	25.61	-1.789 to 53.01	No	ns	0.0748
		Wildtype vs. Pv - Exc - hCTZ	28.73	-0.3307 to 57.79	No	ns	0.0537
		R6/2 - untreated vs. Emx- Inh - hCTZ	-16.09	-45.15 to 12.97	No	ns	0.462
		R6/2 - untreated vs. Pv - Exc - hCTZ	-12.97	-43.60 to 17.66	No	ns	0.6758
		Emx- Inh - hCTZ vs. Pv - Exc - hCTZ	3.12	-25.94 to 32.18	No	ns	0.9918
Couplings_LH->RF_Mean		Wildtype vs. R6/2 - untreated	10.38	1.666 to 19.09	Yes	*	0.0136
		Wildtype vs. Emx- Inh - hCTZ	11.29	3.075 to 19.51	Yes	**	0.0034
		Wildtype vs. Pv - Exc - hCTZ	12.67	3.960 to 21.39	Yes	**	0.0018
		R6/2 - untreated vs. Emx- Inh - hCTZ	0.9112	-7.802 to 9.625	No	ns	0.9924
		R6/2 - untreated vs. Pv - Exc - hCTZ	2.294	-6.891 to 11.48	No	ns	0.9102
		Emx- Inh - hCTZ vs. Pv - Exc - hCTZ	1.383	-7.331 to 10.10	No	ns	0.9745
Couplings_LH->RF_CStat_Mean		Wildtype vs. R6/2 - untreated	-25.28	-49.75 to -0.8061	Yes	*	0.0405
		Wildtype vs. Emx- Inh - hCTZ	-15.37	-38.45 to 7.700	No	ns	0.2993
		Wildtype vs. Pv - Exc - hCTZ	-20.49	-44.96 to 3.989	No	ns	0.1306
		R6/2 - untreated vs. Emx- Inh - hCTZ	9.906	-14.57 to 34.38	No	ns	0.7058
		R6/2 - untreated vs. Pv - Exc - hCTZ	4.795	-21.00 to 30.59	No	ns	0.9601
		Emx- Inh - hCTZ vs. Pv - Exc - hCTZ	-5.111	-29.59 to 19.36	No	ns	0.9448
Couplings_RH->LF_CStat_Mean		Wildtype vs. R6/2 - untreated	-44.97	-69.05 to -20.89	Yes	****	<0.0001
		Wildtype vs. Emx- Inh - hCTZ	-33.82	-56.53 to -11.12	Yes	**	0.0013
		Wildtype vs. Pv - Exc - hCTZ	-36.39	-60.47 to -12.31	Yes	**	0.0011
		R6/2 - untreated vs. Emx- Inh - hCTZ	11.15	-12.93 to 35.23	No	ns	0.6107
		R6/2 - untreated vs. Pv - Exc - hCTZ	8.584	-16.80 to 33.97	No	ns	0.8055
		Emx- Inh - hCTZ vs. Pv - Exc - hCTZ	-2.566	-26.65 to 21.52	No	ns	0.992
Couplings_RF->RH_Mean		Wildtype vs. R6/2 - untreated	-8.65	-13.47 to -3.826	Yes	****	<0.0001
		Wildtype vs. Emx- Inh - hCTZ	-0.9526	-5.501 to 3.596	No	ns	0.9443
		Wildtype vs. Pv - Exc - hCTZ	-3.063	-7.887 to 1.761	No	ns	0.3411
		R6/2 - untreated vs. Emx- Inh - hCTZ	7.698	2.874 to 12.52	Yes	***	0.0005
		R6/2 - untreated vs. Pv - Exc - hCTZ	5.588	0.5028 to 10.67	Yes	*	0.026
		Emx- Inh - hCTZ vs. Pv - Exc - hCTZ	-2.11	-6.934 to 2.714	No	ns	0.653
Couplings_RF->RH_CStat_Mean		Wildtype vs. R6/2 - untreated	-9.855	-14.64 to -5.072	Yes	****	<0.0001
		Wildtype vs. Emx- Inh - hCTZ	-3.252	-7.762 to 1.257	No	ns	0.2343
		Wildtype vs. Pv - Exc - hCTZ	-4.259	-9.042 to 0.5244	No	ns	0.097
		R6/2 - untreated vs. Emx- Inh - hCTZ	6.603	1.820 to 11.39	Yes	**	0.0032
		R6/2 - untreated vs. Pv - Exc - hCTZ	5.596	0.5543 to 10.64	Yes	*	0.0241
		Emx- Inh - hCTZ vs. Pv - Exc - hCTZ	-1.007	-5.790 to 3.777	No	ns	0.9436
Couplings_LF->LH_Mean		Wildtype vs. R6/2 - untreated	-9.156	-13.93 to -4.379	Yes	****	<0.0001
		Wildtype vs. Emx- Inh - hCTZ	-1.649	-6.153 to 2.855	No	ns	0.7654
		Wildtype vs. Pv - Exc - hCTZ	0.4991	-4.278 to 5.276	No	ns	0.9924
		R6/2 - untreated vs. Emx- Inh - hCTZ	7.507	2.730 to 12.28	Yes	***	0.0007
		R6/2 - untreated vs. Pv - Exc - hCTZ	9.655	4.620 to 14.69	Yes	****	<0.0001
		Emx- Inh - hCTZ vs. Pv - Exc - hCTZ	2.148	-2.629 to 6.925	No	ns	0.6328
Couplings_LF->LH_CStat_Mean		Wildtype vs. R6/2 - untreated	-9.339	-14.07 to -4.603	Yes	****	<0.0001
		Wildtype vs. Emx- Inh - hCTZ	-3.414	-7.879 to 1.051	No	ns	0.1901
		Wildtype vs. Pv - Exc - hCTZ	-1.068	-5.804 to 3.667	No	ns	0.9317
		R6/2 - untreated vs. Emx- Inh - hCTZ	5.925	1.189 to 10.66	Yes	**	0.0087
		R6/2 - untreated vs. Pv - Exc - hCTZ	8.27	3.279 to 13.26	Yes	***	0.0003
		Emx- Inh - hCTZ vs. Pv - Exc - hCTZ	2.345	-2.390 to 7.081	No	ns	0.5571
Couplings_RH->RF_CStat_Mean		Wildtype vs. R6/2 - untreated	9.098	3.961 to 14.23	Yes	***	0.0001
		Wildtype vs. Emx- Inh - hCTZ	1.728	-3.114 to 6.571	No	ns	0.7789
		Wildtype vs. Pv - Exc - hCTZ	5.799	0.6623 to 10.93	Yes	*	0.0212
		R6/2 - untreated vs. Emx- Inh - hCTZ	-7.37	-12.51 to -2.233	Yes	**	0.0021
		R6/2 - untreated vs. Pv - Exc - hCTZ	-3.299	-8.713 to 2.115	No	ns	0.3772
		Emx- Inh - hCTZ vs. Pv - Exc - hCTZ	4.07	-1.066 to 9.207	No	ns	0.1652
Couplings_LH->LF_Mean		Wildtype vs. R6/2 - untreated	8.171	2.829 to 13.51	Yes	***	0.0009
		Wildtype vs. Emx- Inh - hCTZ	2.063	-2.973 to 7.099	No	ns	0.698
		Wildtype vs. Pv - Exc - hCTZ	-1.868	-7.209 to 3.473	No	ns	0.7892
		R6/2 - untreated vs. Emx- Inh - hCTZ	-6.108	-11.45 to -0.7665	Yes	*	0.0191
		R6/2 - untreated vs. Pv - Exc - hCTZ	-10.04	-15.67 to -4.409	Yes	***	0.0001
		Emx- Inh - hCTZ vs. Pv - Exc - hCTZ	-3.931	-9.273 to 1.410	No	ns	0.2185
Couplings_LH->LF_CStat_Mean		Wildtype vs. R6/2 - untreated	8.591	2.712 to 14.47	Yes	**	0.0017
		Wildtype vs. Emx- Inh - hCTZ	2.893	-2.650 to 8.435	No	ns	0.5133
		Wildtype vs. Pv - Exc - hCTZ	0.1734	-5.705 to 6.052	No	ns	0.9998
		R6/2 - untreated vs. Emx- Inh - hCTZ	-5.698	-11.58 to 0.1809	No	ns	0.0606
		R6/2 - untreated vs. Pv - Exc - hCTZ	-8.417	-14.61 to -2.220	Yes	**	0.0038
		Emx- Inh - hCTZ vs. Pv - Exc - hCTZ	-2.719	-8.598 to 3.160	No	ns	0.6115
Support_Diagonal_(%)		Wildtype vs. R6/2 - untreated	24.15	11.78 to 36.52	Yes	****	<0.0001
		Wildtype vs. Emx- Inh - hCTZ	21.9	10.24 to 33.56	Yes	****	<0.0001
		Wildtype vs. Pv - Exc - hCTZ	20.8	8.433 to 33.17	Yes	***	0.0003
		R6/2 - untreated vs. Emx- Inh - hCTZ	-2.244	-14.61 to 10.13	No	ns	0.9627
		R6/2 - untreated vs. Pv - Exc - hCTZ	-3.344	-16.38 to 9.694	No	ns	0.9036
		Emx- Inh - hCTZ vs. Pv - Exc - hCTZ	-1.101	-13.47 to 11.27	No	ns	0.9953
Support_Lateral_(%)		Wildtype vs. R6/2 - untreated	-2.782	-5.359 to -0.2043	Yes	*	0.0298
		Wildtype vs. Emx- Inh - hCTZ	-0.2901	-2.720 to 2.140	No	ns	0.9888
		Wildtype vs. Pv - Exc - hCTZ	-0.9305	-3.508 to 1.647	No	ns	0.7729
		R6/2 - untreated vs. Emx- Inh - hCTZ	2.491	-0.08575 to 5.069	No	ns	0.0616
		R6/2 - untreated vs. Pv - Exc - hCTZ	1.851	-0.8655 to 4.568	No	ns	0.2804
		Emx- Inh - hCTZ vs. Pv - Exc - hCTZ	-0.6404	-3.218 to 1.937	No	ns	0.9114
Support_Three_(%)		Wildtype vs. R6/2 - untreated	-20.3	-29.54 to -11.06	Yes	****	<0.0001
		Wildtype vs. Emx- Inh - hCTZ	-16.47	-25.18 to -7.757	Yes	****	<0.0001
		Wildtype vs. Pv - Exc - hCTZ	-12.68	-21.92 to -3.434	Yes	**	0.0035
		R6/2 - untreated vs. Emx- Inh - hCTZ	3.829	-5.412 to 13.07	No	ns	0.6905
		R6/2 - untreated vs. Pv - Exc - hCTZ	7.624	-2.118 to 17.37	No	ns	0.1738
		Emx- Inh - hCTZ vs. Pv - Exc - hCTZ	3.794	-5.448 to 13.04	No	ns	0.6966
Stand	Forelimb	Wildtype vs. R6/2 - untreated	-0.09359	-0.1792 to -0.007935	Yes	*	0.0265
		Wildtype vs. Emx- Inh - hCTZ	-0.1098	-0.1905 to -0.02903	Yes	**	0.0032
		Wildtype vs. Pv - Exc - hCTZ	-0.1109	-0.1965 to -0.02523	Yes	**	0.0056
		R6/2 - untreated vs. Emx- Inh - hCTZ	-0.0162	-0.1019 to 0.06946	No	ns	0.9603
		R6/2 - untreated vs. Pv - Exc - hCTZ	-0.0173	-0.1076 to 0.07299	No	ns	0.9588
		Emx- Inh - hCTZ vs. Pv - Exc - hCTZ	-0.001101	-0.08676 to 0.08456	No	ns	>0.9999
	Hindlimbs	Wildtype vs. R6/2 - untreated	-0.09155	-0.1772 to -0.005893	Yes	*	0.0313
		Wildtype vs. Emx- Inh - hCTZ	-0.08613	-0.1669 to -0.005375	Yes	*	0.0318
		Wildtype vs. Pv - Exc - hCTZ	-0.08001	-0.1657 to 0.005643	No	ns	0.0761
		R6/2 - untreated vs. Emx- Inh - hCTZ	0.005417	-0.08024 to 0.09107	No	ns	0.9984
		R6/2 - untreated vs. Pv - Exc - hCTZ	0.01154	-0.07875 to 0.1018	No	ns	0.9871
		Emx- Inh - hCTZ vs. Pv - Exc - hCTZ	0.00612	-0.07954 to 0.09178	No	ns	0.9977
Stand Index	Forelimb	Wildtype vs. R6/2 - untreated	-3.924	-6.692 to -1.155	Yes	**	0.002
		Wildtype vs. Emx- Inh - hCTZ	-4.251	-6.861 to -1.641	Yes	***	0.0003
		Wildtype vs. Pv - Exc - hCTZ	-4.287	-7.056 to -1.519	Yes	***	0.0006
		R6/2 - untreated vs. Emx- Inh - hCTZ	-0.3268	-3.095 to 2.442	No	ns	0.9898
		R6/2 - untreated vs. Pv - Exc - hCTZ	-0.3634	-3.282 to 2.555	No	ns	0.988
		Emx- Inh - hCTZ vs. Pv - Exc - hCTZ	-0.03659	-2.805 to 2.732	No	ns	>0.9999
	Hindlimbs	Wildtype vs. R6/2 - untreated	-4.756	-7.525 to -1.988	Yes	***	0.0001
		Wildtype vs. Emx- Inh - hCTZ	-5.438	-8.048 to -2.828	Yes	****	<0.0001
		Wildtype vs. Pv - Exc - hCTZ	-5.295	-8.063 to -2.527	Yes	****	<0.0001
		R6/2 - untreated vs. Emx- Inh - hCTZ	-0.6814	-3.450 to 2.087	No	ns	0.9177
		R6/2 - untreated vs. Pv - Exc - hCTZ	-0.5385	-3.457 to 2.380	No	ns	0.9629
		Emx- Inh - hCTZ vs. Pv - Exc - hCTZ	0.1429	-2.625 to 2.911	No	ns	0.9991
Max Contact Max Intensity	Hindlimbs	Wildtype vs. R6/2 - untreated	13.95	0.4094 to 27.49	Yes	*	0.0409
		Wildtype vs. Emx- Inh - hCTZ	8.588	-4.176 to 21.35	No	ns	0.2997
		Wildtype vs. Pv - Exc - hCTZ	9.967	-3.572 to 23.50	No	ns	0.2249
		R6/2 - untreated vs. Emx- Inh - hCTZ	-5.36	-18.90 to 8.179	No	ns	0.7297
		R6/2 - untreated vs. Pv - Exc - hCTZ	-3.981	-18.25 to 10.29	No	ns	0.8853
		Emx- Inh - hCTZ vs. Pv - Exc - hCTZ	1.378	-12.16 to 14.92	No	ns	0.9934
Print Width	Forelimb	Wildtype vs. R6/2 - untreated	0.112	0.01072 to 0.2133	Yes	*	0.0241
		Wildtype vs. Emx- Inh - hCTZ	0.1389	0.04339 to 0.2344	Yes	**	0.0014
		Wildtype vs. Pv - Exc - hCTZ	0.1315	0.03020 to 0.2327	Yes	**	0.0054
		R6/2 - untreated vs. Emx- Inh - hCTZ	0.02688	-0.07440 to 0.1282	No	ns	0.8994
		R6/2 - untreated vs. Pv - Exc - hCTZ	0.01948	-0.08728 to 0.1262	No	ns	0.9641
		Emx- Inh - hCTZ vs. Pv - Exc - hCTZ	-0.007401	-0.1087 to 0.09387	No	ns	0.9975
Max Intensity At	Forelimb	Wildtype vs. R6/2 - untreated	-8.722	-16.41 to -1.032	Yes	*	0.0196
		Wildtype vs. Emx- Inh - hCTZ	-10.56	-17.81 to -3.310	Yes	**	0.0014
		Wildtype vs. Pv - Exc - hCTZ	-13.92	-21.61 to -6.234	Yes	****	<0.0001
		R6/2 - untreated vs. Emx- Inh - hCTZ	-1.838	-9.529 to 5.852	No	ns	0.924
		R6/2 - untreated vs. Pv - Exc - hCTZ	-5.202	-13.31 to 2.904	No	ns	0.3414
		Emx- Inh - hCTZ vs. Pv - Exc - hCTZ	-3.364	-11.05 to 4.327	No	ns	0.664
Swing Speed	Forelimb	Wildtype vs. R6/2 - untreated	22.24	9.472 to 35.01	Yes	****	<0.0001
		Wildtype vs. Emx- Inh - hCTZ	28.95	16.92 to 40.99	Yes	****	<0.0001
		Wildtype vs. Pv - Exc - hCTZ	26.69	13.92 to 39.46	Yes	****	<0.0001
		R6/2 - untreated vs. Emx- Inh - hCTZ	6.713	-6.054 to 19.48	No	ns	0.5186
		R6/2 - untreated vs. Pv - Exc - hCTZ	4.452	-9.006 to 17.91	No	ns	0.8232
		Emx- Inh - hCTZ vs. Pv - Exc - hCTZ	-2.261	-15.03 to 10.51	No	ns	0.967
	Hindlimbs	Wildtype vs. R6/2 - untreated	21.91	9.142 to 34.68	Yes	***	0.0001
		Wildtype vs. Emx- Inh - hCTZ	28.55	16.51 to 40.58	Yes	****	<0.0001
		Wildtype vs. Pv - Exc - hCTZ	34.86	22.09 to 47.62	Yes	****	<0.0001
		R6/2 - untreated vs. Emx- Inh - hCTZ	6.637	-6.130 to 19.40	No	ns	0.5284
		R6/2 - untreated vs. Pv - Exc - hCTZ	12.95	-0.5099 to 26.41	No	ns	0.0639
		Emx- Inh - hCTZ vs. Pv - Exc - hCTZ	6.311	-6.456 to 19.08	No	ns	0.5704
Stride Length	Forelimb	Wildtype vs. R6/2 - untreated	1.576	0.7208 to 2.431	Yes	****	<0.0001
		Wildtype vs. Emx- Inh - hCTZ	1.613	0.8069 to 2.419	Yes	****	<0.0001
		Wildtype vs. Pv - Exc - hCTZ	1.543	0.6876 to 2.398	Yes	****	<0.0001
		R6/2 - untreated vs. Emx- Inh - hCTZ	0.03712	-0.8180 to 0.8923	No	ns	0.9995
		R6/2 - untreated vs. Pv - Exc - hCTZ	-0.03323	-0.9346 to 0.8682	No	ns	0.9997
		Emx- Inh - hCTZ vs. Pv - Exc - hCTZ	-0.07035	-0.9255 to 0.7848	No	ns	0.9965
	Hindlimbs	Wildtype vs. R6/2 - untreated	1.537	0.6815 to 2.392	Yes	****	<0.0001
		Wildtype vs. Emx- Inh - hCTZ	2.089	1.283 to 2.895	Yes	****	<0.0001
		Wildtype vs. Pv - Exc - hCTZ	2.123	1.268 to 2.978	Yes	****	<0.0001
		R6/2 - untreated vs. Emx- Inh - hCTZ	0.5524	-0.3028 to 1.408	No	ns	0.3356
		R6/2 - untreated vs. Pv - Exc - hCTZ	0.5862	-0.3152 to 1.488	No	ns	0.3296
		Emx- Inh - hCTZ vs. Pv - Exc - hCTZ	0.03382	-0.8213 to 0.8890	No	ns	0.9996
Step Cycle	Forelimb	Wildtype vs. R6/2 - untreated	-0.09282	-0.1817 to -0.003983	Yes	*	0.037
		Wildtype vs. Emx- Inh - hCTZ	-0.1395	-0.2233 to -0.05576	Yes	***	0.0002
		Wildtype vs. Pv - Exc - hCTZ	-0.1514	-0.2402 to -0.06254	Yes	***	0.0001
		R6/2 - untreated vs. Emx- Inh - hCTZ	-0.0467	-0.1355 to 0.04214	No	ns	0.5189
		R6/2 - untreated vs. Pv - Exc - hCTZ	-0.05855	-0.1522 to 0.03509	No	ns	0.3646
		Emx- Inh - hCTZ vs. Pv - Exc - hCTZ	-0.01186	-0.1007 to 0.07698	No	ns	0.9854
	Hindlimbs	Wildtype vs. R6/2 - untreated	-0.1021	-0.1909 to -0.01323	Yes	*	0.0176
		Wildtype vs. Emx- Inh - hCTZ	-0.1048	-0.1885 to -0.02100	Yes	**	0.008
		Wildtype vs. Pv - Exc - hCTZ	-0.115	-0.2039 to -0.02619	Yes	**	0.0056
		R6/2 - untreated vs. Emx- Inh - hCTZ	-0.002695	-0.09153 to 0.08614	No	ns	0.9998
		R6/2 - untreated vs. Pv - Exc - hCTZ	-0.01296	-0.1066 to 0.08068	No	ns	0.9837
		Emx- Inh - hCTZ vs. Pv - Exc - hCTZ	-0.01027	-0.09911 to 0.07857	No	ns	0.9904
Duty Cycle	Forelimb	Wildtype vs. R6/2 - untreated	-7.167	-12.25 to -2.081	Yes	**	0.0021
		Wildtype vs. Emx- Inh - hCTZ	-7.092	-11.89 to -2.298	Yes	**	0.0011
		Wildtype vs. Pv - Exc - hCTZ	-6.52	-11.61 to -1.435	Yes	**	0.0062
		R6/2 - untreated vs. Emx- Inh - hCTZ	0.07469	-5.011 to 5.160	No	ns	>0.9999
		R6/2 - untreated vs. Pv - Exc - hCTZ	0.6466	-4.714 to 6.007	No	ns	0.9891
		Emx- Inh - hCTZ vs. Pv - Exc - hCTZ	0.5719	-4.513 to 5.657	No	ns	0.9911
	Hindlimbs	Wildtype vs. R6/2 - untreated	-6.994	-12.08 to -1.909	Yes	**	0.0028
		Wildtype vs. Emx- Inh - hCTZ	-6.218	-11.01 to -1.423	Yes	**	0.0055
		Wildtype vs. Pv - Exc - hCTZ	-2.395	-7.480 to 2.690	No	ns	0.609
		R6/2 - untreated vs. Emx- Inh - hCTZ	0.7763	-4.309 to 5.862	No	ns	0.9784
		R6/2 - untreated vs. Pv - Exc - hCTZ	4.599	-0.7613 to 9.959	No	ns	0.1192
		Emx- Inh - hCTZ vs. Pv - Exc - hCTZ	3.823	-1.263 to 8.908	No	ns	0.2086
Single Stance	Forelimb	Wildtype vs. R6/2 - untreated	-0.01921	-0.03681 to -0.001620	Yes	*	0.0266
		Wildtype vs. Emx- Inh - hCTZ	-0.03478	-0.05137 to -0.01819	Yes	****	<0.0001
		Wildtype vs. Pv - Exc - hCTZ	-0.04133	-0.05892 to -0.02374	Yes	****	<0.0001
		R6/2 - untreated vs. Emx- Inh - hCTZ	-0.01557	-0.03316 to 0.002025	No	ns	0.1021
		R6/2 - untreated vs. Pv - Exc - hCTZ	-0.02212	-0.04066 to -0.003573	Yes	*	0.0126
		Emx- Inh - hCTZ vs. Pv - Exc - hCTZ	-0.00655	-0.02414 to 0.01104	No	ns	0.7653
Terminal Dual Stance	Hindlimbs	Wildtype vs. R6/2 - untreated	-0.03962	-0.07649 to -0.002746	Yes	*	0.0301
		Wildtype vs. Emx- Inh - hCTZ	-0.03726	-0.07203 to -0.002499	Yes	*	0.0307
		Wildtype vs. Pv - Exc - hCTZ	-0.02909	-0.06596 to 0.007787	No	ns	0.1731
		R6/2 - untreated vs. Emx- Inh - hCTZ	0.002356	-0.03452 to 0.03923	No	ns	0.9983
		R6/2 - untreated vs. Pv - Exc - hCTZ	0.01053	-0.02834 to 0.04940	No	ns	0.8937
		Emx- Inh - hCTZ vs. Pv - Exc - hCTZ	0.008177	-0.02870 to 0.04505	No	ns	0.9381
Body Speed	Forelimb	Wildtype vs. R6/2 - untreated	13.25	6.664 to 19.84	Yes	****	<0.0001
		Wildtype vs. Emx- Inh - hCTZ	15.33	9.117 to 21.54	Yes	****	<0.0001
		Wildtype vs. Pv - Exc - hCTZ	16.33	9.744 to 22.92	Yes	****	<0.0001
		R6/2 - untreated vs. Emx- Inh - hCTZ	2.076	-4.515 to 8.666	No	ns	0.8435
		R6/2 - untreated vs. Pv - Exc - hCTZ	3.08	-3.867 to 10.03	No	ns	0.6544
		Emx- Inh - hCTZ vs. Pv - Exc - hCTZ	1.004	-5.586 to 7.594	No	ns	0.9785
	Hindlimbs	Wildtype vs. R6/2 - untreated	12.48	5.893 to 19.07	Yes	****	<0.0001
		Wildtype vs. Emx- Inh - hCTZ	14.83	8.614 to 21.04	Yes	****	<0.0001
		Wildtype vs. Pv - Exc - hCTZ	15.89	9.295 to 22.48	Yes	****	<0.0001
		R6/2 - untreated vs. Emx- Inh - hCTZ	2.344	-4.247 to 8.934	No	ns	0.7893
		R6/2 - untreated vs. Pv - Exc - hCTZ	3.402	-3.545 to 10.35	No	ns	0.5781
		Emx- Inh - hCTZ vs. Pv - Exc - hCTZ	1.058	-5.532 to 7.648	No	ns	0.975
